# AI reveals insights into link between CD33 and cognitive impairment in Alzheimer’s Disease

**DOI:** 10.1101/2022.02.04.479087

**Authors:** Tamara Raschka, Meemansa Sood, Bruce Schultz, Aybuge Altay, Christian Ebeling, Holger Fröhlich

## Abstract

Modeling biological mechanisms is a key for disease understanding and drug-target identification. However, formulating quantitative models in the field of Alzheimer’s Disease is challenged by a lack of detailed knowledge of relevant biochemical processes. Additionally, fitting differential equation systems usually requires time resolved data and the possibility to perform intervention experiments, which is difficult in neurological disorders. This work addresses these challenges by employing the recently published Variational Autoencoder Modular Bayesian Networks (VAMBN) method, which we here trained on combined clinical and patient level gene expression data while incorporating a disease focused knowledge graph. Our approach, called iVAMBN, resulted in a quantitative model that allowed us to simulate a down-expression of the putative drug target CD33, including potential impact on cognitive impairment and brain pathophysiology. Experimental validation demonstrated a high overlap of molecular mechanism predicted to be altered by CD33 perturbation with cell line data. Altogether, our modeling approach may help to select promising drug targets.

**Author Summary:** For the last 20 years the field of Alzheimer’s Disease (AD) is marked by a series of continuous failures to deliver demonstrably effective medications to patients. This is also highlighted by the highly controversial recent approval of Aduhelm (Biogen) by the FDA, which is now investigated internally due to the lack of clear efficacy.

One of the reasons for the continuous failure of trials in AD is the choice of the wrong target mechanism. In essence there is a lack of understanding, how targeting a certain molecule would affect cognitive impairment in human. One way to address this issue is the development of quantitative system level models connecting the molecular level with the phenotype. However, formulating such models in the field of Alzheimer’s Disease is challenged by a lack of detailed knowledge of relevant biochemical processes and the connection of molecular mechanisms to cognitive impairment. Additionally, fitting of differential equation systems, which are often used in systems biology, requires time resolved data and the possibility to perform intervention experiments, which is difficult in neurological disorders due to the lack of realistic model systems.

Our work addresses these challenges by employing a novel hybrid Artificial Intelligence (AI) approach combining variational autoencoders with Bayesian Networks. Our proposed approach, named Integrative Variational Autoencoder Modular Bayesian Networks (iVAMBN), was trained on combined clinical and patient level gene expression data while incorporating a disease focused knowledge graph. Our method resulted in an interpretable, quantitative model. It showed connections between various biological mechanisms playing a role in AD. Furthermore, iVAMBN directly connected the molecular level to the disease phenotype. Our model allowed us to simulate a down-expression of the putative drug target CD33. Results showed a significantly increased cognition and predicted perturbation of a number of biological mechanisms. We experimentally validated these predictions using gene expression data from a knock-out THP-1 monocyte cell line. This experiment confirmed our model predictions up to a very high extend. To our knowledge we thus developed the first experimentally validated, quantitative, multi-scale model connecting molecular mechanisms with clinical outcomes in the AD field.
