## Supplementary material for "AI reveals insights into link between CD33 and cognitive impairment in Alzheimer’s Disease": Table_S2_moduleAssignment

gene	clust
TREM2	1
GSK3B	1
NFKB1	1
MIR34A	1
IL4	1
IFNB1	23
SIRPB1	1
ADAM10	1
GNLY	1
CCL2	1
IFNA1	1
TRAF3	5
IRF3	1
TBK1	5
IRF7	2
TRAF3IP2	2
TRAF2	2
IL6	1
LAT	2
TRAF6	2
BIRC2	2
IKBKG	2
PARK7	2
SNCA	1
HTT	2
IL18	1
MAPT	1
APP	1
REL	10
RORC	1
GPR3	25
PSEN1	1
IL1B	1
BACE1	1
SCARF1	1
SCARB1	1
PICALM	1
GRB2	1
FBXL2	1
NEDD8	11
TP53	1
CR1	1
DYRK1A	1
IL34	4
TGFB2	4
ARC	1
DNM2	1
INS	12
MIR29B1	1
MIR146A	3
PTGS2	3
MIR27B	13
TNF	1
NFKB2	1
MIR124.1	1
FTL	1
BLMH	1
RELA	1
BCL2L1	1
EGR1	1
PSEN2	1
FASLG	1
PLAT	1
PLG	1
CD47	1
F2	1
EDN1	1
CDKN1B	1
RB1	1
PLAUR	1
MARCKS	1
IFNG	1
CYP27B1	1
A2M	1
ADAM17	1
AGER	8
NFATC1	8
GRK2	1
CSF1	1
LDLR	27
CAST	6
CREB1	6
FBXO2	1
BAG1	1
CDC37	1
CDK5	1
TPPP	7
JUN	7
EIF2AK2	1
EIF2S1	1
TGFB1	4
CLU	1
BCL2L11	1
GDNF	14
CASP3	14
IL10	1
CASR	1
APH1A	15
MAPK8	1
RELN	1
DAB1	1
GRIA3	1
COL1A1	1
MAPK1	1
GNAI1	1
PPARG	13
PRKD3	1
PRKD1	1
PRKD2	1
HSPB6	9
CXCL8	9
HSPB2	0
CCR2	9
NFE2L2	1
CASP1	1
BDNF	1
OSM	1
CHI3L1	1
DNMT1	16
SP1	16
HINFP	1
MIR107	1
H3F3A	1
CX3CR1	1
TP73	1
RELB	1
ITGA5	1
TLR4	1
DKK1	1
FOS	1
MAP2	1
CCND1	1
CXCL2	1
KLF10	1
BMP2	1
IL13	1
ITGB2	1
TYROBP	1
MAP3K14	2
TICAM1	17
IKBKE	5
TRAF5	2
CXCL1	2
RNF216	5
CRP	1
APOE	1
SCARA5	1
KAT5	1
CALHM1	1
IDE	1
TGFB3	4
GSK3A	1
LRP2	1
SRC	18
APBA2	18
THBS1	1
DDIT3	1
XBP1	19
PRKCD	1
HSPA1A	1
SOD1	1
CYCS	1
BCL2	1
GRK5	1
ACHE	20
APPBP2	1
FURIN	1
PAWR	1
CSNK1A1	1
UBE2I	1
AKT1	1
GSAP	1
ITGB1	21
MMP9	21
APBB1	1
NAE1	1
PSENEN	1
AKAP13	1
MAPK14	1
BACE2	1
GRIN2A	1
IL12B	1
CD14	1
TLR2	1
IL1A	1
HSPB3	0
C5	1
S100A9	1
CD274	1
MIR29A	22
SPTBN4	1
ITGB3	1
SDC1	1
CCR7	1
SORL1	1
CRH	1
DKK4	1
NEFH	1
TIMP1	1
TREML2	1
SYK	1
DOK3	1
SALL1	4
RALBP1	17
IL17RA	2
TGFBR1	2
PELI3	2
TRAF1	23
STAT3	1
NLRP3	1
STK11	1
CSF1R	4
HMOX1	1
SH3GLB2	1
TSC2	1
NAV3	22
MIR144	7
GRIN2B	1
PIN1	1
ECE1	1
ECE2	1
NOS1	1
GRIA1	1
IGF1	1
BAX	1
ABL1	1
CSF2	8
PRNP	20
CAPN2	6
QPCT	1
CTNNB1	1
FADD	1
ISYNA1	1
NGFR	1
EGF	1
GRIA2	1
NGF	1
IL16	1
PDCD1	24
DHCR24	1
NEFL	1
CRHR1	1
RAB10	1
VIP	1
ZAP70	1
CCL5	1
MALT1	2
MAVS	5
GATA3	1
IL21	10
ARRB2	25
CTSD	1
SYVN1	1
MDM2	11
ABCA2	1
DNM1	1
GRIN1	12
PAFAH2	3
IRAK2	3
CYSLTR1	1
SERPINI1	1
BBC3	1
PLAU	1
AGRN	1
LRP1B	1
HIF1A	1
CDK4	1
NOS2	1
NOTCH1	15
PKN1	1
CAMK2B	1
LAMC1	1
APLP2	1
YME1L1	1
S100B	1
IL23A	1
MYD88	1
HSPB8	1
CASP7	24
MME	1
EP300	1
YY1	1
KLC1	1
CCL20	1
PPARA	1
CASP8	1
CD33	0
MAP3K7	5
MTRNR2L2	1
EIF2AK3	1
CFH	3
ATXN1	7
IRAK1	3
MIR181C	1
TGFBI	1
SIRT1	1
SORCS1	1
GCG	1
LEP	1
ALB	1
GABRA3	1
GABRB1	1
GABRG2	1
GABRP	1
GNRH1	1
ACE	1
ABCA1	1
RANBP9	1
GGA3	1
RTN4R	1
CTNNBIP1	1
APBA1	1
UCHL1	1
CPQ	1
HDAC1	1
CNR1	1
MIR145	1
WNT3A	1
PPP2CA	1
SIGLEC11	1
COX5B	1
ATF6	1
MIR101.1	0
TSPAN12	3
MIR1306	1
TRIM2	1
NOS3	1
RYR3	19
GABRA4	1
GABRB2	1
GABRG3	1
GABRQ	1
TTR	1
CDH2	1
PPP3CA	1
CLSTN1	1
GRIA4	1
GRIN2D	1
GRIN3B	1
APBA3	1
CST3	26
CTSB	26
CNR2	1
OGG1	1
CAPN1	6
HDAC2	1
CX3CL1	1
SRSF10	27
FOXO3	1
MIR485	28
MIR103B2	1
SYP	1
GABRA1	1
GABRA5	1
GABRB3	1
GABRD	1
GABBR1	1
LRRTM3	1
RTN4	1
WWC1	1
ROS1	1
MAP3K1	5
BTRC	1
DLG4	28
MIR451A	1
MIR9.1	1
BTBD3	1
GABRA2	1
GABRA6	1
GABRG1	1
GABRE	1
GRIN2C	1
GRIN3A	1
NR1H3	1
MAPK8IP2	1
IFNA13	1
HTR4	1
MIR195	1
ST8SIA1	1
CYBB	1
TAB1	5
TAB2	5
LRP6	1
